# Nanoneedle-Enabled Quantification of rAAV9 Capsid and Genome Integrity Reveals a Truncation Hotspot Locus in a 4.5 kb Transgene

**DOI:** 10.64898/2026.03.03.709319

**Authors:** Angad Garg, Elijah Litton, Tal Raz, Qimin Quan

## Abstract

**Background:** Adeno-associated virus (AAV) vectors are foundational to gene therapy but remain difficult to manufacture at high quality. Vector preparations frequently contain empty capsids and truncated genomes, diminishing potency and increasing immunogenic and production burdens. Conventional assays such as qPCR and ddPCR quantify only short regions, overestimating functional genomes and failing to resolve truncation patterns.

**Methods:** We applied the NanoMosaic Tessie nanoneedle platform to quantify AAV9 capsid and genome titers, directly distinguishing full-length (>4 kb) and truncated genomes. A 4.5 kb CAG– Luciferase–WPRE–bGH transgene packaged in AAV9 was analyzed using (i) nanoneedle “Probe Walk” assays to map truncations, (ii) PacBio SMRT long-read sequencing for orthogonal validation, and (iii) sedimentation velocity analytical ultracentrifugation (SV-AUC) to assess particle heterogeneity.

**Results:** Probe-walk mapping revealed asymmetric packaging with a ∼570 bp truncation hotspot 0.44–1.01 kb from the left inverted terminal repeat (ITR). PacBio sequencing confirmed positional concordance, identifying left partial reads clustering within the same region. SV-AUC resolved four major populations—empty (1.8%), partial (4.6%), full-length (70.4%), and high-molecular-weight (HMW) species (18.5%)—suggesting dimeric or multimeric capsids co-sedimenting with full-genome particles.

**Discussion and Conclusions:** The nanoneedle platform provided quantitative, region-specific insights into genome integrity that aligned with sequencing data while requiring minimal sample and processing time. The disproportion between molecular and AUC estimates indicates that apparent “full” species may contain long partial genomes or multimeric capsids bearing partial genomes. Together, these results establish the NanoMosaic Tessie system as a critical quality attribute (CQA) tool for assessing genome integrity and guiding process optimization. Integrating nanoneedle-based analytics early in development enables detection of truncation hotspots, improvement of vector fidelity, and acceleration of scalable, high-quality AAV manufacturing.
