## Supplementary File S2 for "Nanoneedle-Enabled Quantification of rAAV9 Capsid and Genome Integrity Reveals a Truncation Hotspot Locus in a 4.5 kb Transgene"

### Sheet: Region Probe sets 
Probed Region	Primer set
FL(I)	2-25; 2-32
L(II)	2-25; 2-47
L(III)	2-25; 2-48
L(IV)	2-25; 2-49
R(VI)	2-32; 2-42
LR(V)	2-43; 2-49
R(VII)	2-32; 2-44
R(VIII)	2-32; 2-46

### Sheet: Primer Sequences
Primer number	Primer Sequence
2.25_F	CCAAAAAAAAAAAAAAAAAAAAAAAAAAAAAA/iSp18/cttacggtaaatggcccgcctggctgac
2.32_R	/5Biosg/CAAACAACAGATGGCTGGCAACTAGAAGGCACAG
2.42_F	CCAAAAAAAAAAAAAAAAAAAAAAAAAAAAAA/iSp18/ccaagtacgccccctattgacgtcaatgacgg
2.43_F	CCAAAAAAAAAAAAAAAAAAAAAAAAAAAAAA/iSp18/ttctgtggctgcgtgaaagccttgaggg
2.44_F	CCAAAAAAAAAAAAAAAAAAAAAAAAAAAAAA/iSp18/gatgcacatatcgaggtgaacatcacgtacgcg
2.46_F	CCAAAAAAAAAAAAAAAAAAAAAAAAAAAAAA/iSp18/cctccctattgccacggcggaactcatcg
2.47_R	/5Biosg/ccgtcattgacgtcaatagggggcgtacttgg
2.48_R	/5Biosg/cccctcaaggctttcacgcagccacag
2.49_R	/5Biosg/cgcgtacgtgatgttcacctcgatatgtgcatc
