## Supplementary File S3 for "Nanoneedle-Enabled Quantification of rAAV9 Capsid and Genome Integrity Reveals a Truncation Hotspot Locus in a 4.5 kb Transgene": 20250408_VB_probe_walk_experiment_T23_2-46_2-32_and_2-25_2-32.csv

Sensor	Target	Concentration	IsSpike	SampleId	DilutionFactor	AnalysisSuccessful	Excluded	NanoUnits	PredictedConcentration	UndilutedConcentration
A3	2-46	2-32	0	False			True	False	1.4505657247998784
A4	2-46	2-32	0	False			True	False	1.5424737236319745
A5	2-46	2-32			VB 4.5kb	2048000	True	True	2.2037765271366108	10283313.384985773	21060225812450.863
A6	2-46	2-32			VB 4.5kb	2048000	True	True	2.5718632735625806	17013945.8070313	34844561012800.1
A7	2-25	2-32	0	False			True	False	0.9644323936915266
A8	2-25	2-32	0	False			True	False	0.9419649178250437
A9	2-25	2-32			VB 4.5kb	64000	True	True	1.0901369152832694
A10	2-25	2-32			VB 4.5kb	64000	True	True	1.2465263462498262
B3	2-46	2-32	8828125	False			True	False	2.1021449600474895
B4	2-46	2-32	8828125	False			True	False	2.1189645574427507
B5	2-46	2-32			VB 4.5kb	1024000	True	True	3.065041414268701	27495096.800514653	28154979123727.004
B6	2-46	2-32			VB 4.5kb	1024000	True	True	3.140075334284986	29246926.748926632	29948852990900.87
B7	2-25	2-32	70625000	False			True	False	1.6850721621336189
B8	2-25	2-32	70625000	False			True	False	1.7591963747960537
B9	2-25	2-32			VB 4.5kb	32000	True	True	1.3341386334040934
B10	2-25	2-32			VB 4.5kb	32000	True	True	1.2653030375286785
C3	2-46	2-32	17656250	False			True	False	2.7677863491562524
C4	2-46	2-32	17656250	False			True	False	2.5381961808090674
C5	2-46	2-32			VB 4.5kb	512000	True	False	4.113219113917775	56274671.58709489	28812631852592.582
C6	2-46	2-32			VB 4.5kb	512000	True	False	3.994358602396697	52506554.047590144	26883355672366.152
C7	2-25	2-32	141250000	False			True	False	2.3919288057551436
C8	2-25	2-32	141250000	False			True	False	2.3839909662396477
C9	2-25	2-32			VB 4.5kb	16000	True	True	1.627958378029949
C10	2-25	2-32			VB 4.5kb	16000	True	True	1.8006306626432913	81469292.0214335	1303508672342.936
D3	2-46	2-32	35312500	False			True	False	3.4137882927422227
D4	2-46	2-32	35312500	False			True	False	3.2457060975344985
D5	2-46	2-32			VB 4.5kb	256000	True	False	5.487465779281497	111689642.05460711	28592548365979.418
D6	2-46	2-32			VB 4.5kb	256000	True	False	5.91264232964819	134169923.74099456	34347500477694.605
D7	2-25	2-32	282500000	False			True	False	3.2942364491288303
D8	2-25	2-32	282500000	False			True	False	3.532767155127126
D9	2-25	2-32			VB 4.5kb	8000	True	True	2.2108099078850456	120005604.87265326	960044838981.2261
D10	2-25	2-32			VB 4.5kb	8000	True	True	2.41150121937616	140403081.3846341	1123224651077.0728
E3	2-46	2-32	70625000	False			True	False	4.7298733955712855
E4	2-46	2-32	70625000	False			True	False	4.23505227571953
E5	2-46	2-32			VB 4.5kb	128000	True	False	7.656303930319157	263919181.4028021	33781655219558.67
E6	2-46	2-32			VB 4.5kb	128000	True	False	7.671139074253019	265344037.36787653	33964036783088.195
E7	2-25	2-32	565000000	False			True	False	5.028106470684102
E8	2-25	2-32	565000000	False			True	False	5.3674447641602265
E9	2-25	2-32			VB 4.5kb	4000	True	False	3.519653341258731	281217465.878811	1124869863515.244
E10	2-25	2-32			VB 4.5kb	4000	True	False	3.669186424731012	305019456.62695086	1220077826507.8035
F3	2-46	2-32	141250000	False			True	False	6.6055325665053175
F4	2-46	2-32	141250000	False			True	False	5.7779562942923395
F5	2-46	2-32			VB 4.5kb	64000	True	True	9.594258930850547	516314788.2593061	33044146448595.59
F6	2-46	2-32			VB 4.5kb	64000	True	True	9.401566037555618	484123920.60960174	30983930919014.51
F7	2-25	2-32	1130000000	False			True	False	6.06053456581612
F8	2-25	2-32	1130000000	False			True	False	5.998590138384474
F9	2-25	2-32			VB 4.5kb	2000	True	False	4.823146754018419	546326638.2540203	1092653276508.0406
F10	2-25	2-32			VB 4.5kb	2000	True	False	4.605530344264461	491537896.39250046	983075792785.001
G3	2-46	2-32	282500000	False			True	False	7.543632598354798
G4	2-46	2-32	282500000	False			True	False	7.883324465404789
G5	2-46	2-32			VB 4.5kb	32000	True	True	10.999139727852807
G6	2-46	2-32			VB 4.5kb	32000	True	True	10.272512844633102
G7	2-25	2-32	2260000000	False			True	False	8.352171352948123
G8	2-25	2-32	2260000000	False			True	False	7.749426659256678
G9	2-25	2-32			VB 4.5kb	1000	True	False	6.781269033000762	1367539775.7306604	1367539775730.6604
G10	2-25	2-32			VB 4.5kb	1000	True	False	6.855365935605834	1415286376.7281365	1415286376728.1365
H3	2-46	2-32	565000000	False			True	False	10.715964512454189
H4	2-46	2-32	565000000	False			True	False	9.09379491839125
H5	2-46	2-32			VB 4.5kb	16000	True	True	10.242808537474286
H6	2-46	2-32			VB 4.5kb	16000	True	True	11.249640289979245
H7	2-25	2-32	4520000000	False			True	False	9.55967881120111
H8	2-25	2-32	4520000000	False			True	False	9.010818381629598
H9	2-25	2-32			VB 4.5kb	500	True	True	8.679950840216318	3319606439.913619	1659803219956.8096
H10	2-25	2-32			VB 4.5kb	500	True	True	8.610074512265292	3211611343.5563874	1605805671778.1936
