## Supplementary File S3 for "Nanoneedle-Enabled Quantification of rAAV9 Capsid and Genome Integrity Reveals a Truncation Hotspot Locus in a 4.5 kb Transgene": 20250408_VB_probe_walk_experiment_T30_2-42_2-32_and_2-44_2-32.csv

Sensor	Target	Concentration	IsSpike	SampleId	DilutionFactor	AnalysisSuccessful	Excluded	NanoUnits	PredictedConcentration	UndilutedConcentration
A3	2-42	2-32	0	False			True	False	0.7736210039393435
A4	2-42	2-32	0	False			True	False	0.6967031161312478
A5	2-42	2-32			VB 4.5kb	64000	True	True	0.992913365817797
A6	2-42	2-32			VB 4.5kb	64000	True	True	1.085884240415798
A7	2-44	2-32	0	False			True	False	0.9908637842389753
A8	2-44	2-32	0	False			True	False	1.0109532120424072
A9	2-44	2-32			VB 4.5kb	1024000	True	True	1.6120084235708705	19826890.161124643	20302735524991.633
A10	2-44	2-32			VB 4.5kb	1024000	True	True	1.5218954939637068
B3	2-42	2-32	70625000	False			True	False	1.4554657788147218
B4	2-42	2-32	70625000	False			True	False	1.4655637096026337
B5	2-42	2-32			VB 4.5kb	32000	True	True	0.9671686934920041
B6	2-42	2-32			VB 4.5kb	32000	True	True	1.052424807200163
B7	2-44	2-32	17656250	False			True	False	1.590286328546123
B8	2-44	2-32	17656250	False			True	False	1.5960194244632875
B9	2-44	2-32			VB 4.5kb	512000	True	True	2.2309000089652837	40198438.08563548	20581600299845.367
B10	2-44	2-32			VB 4.5kb	512000	True	True	2.214137327541782	39618373.15337753	20284607054529.297
C3	2-42	2-32	141250000	False			True	False	1.6238178449221092
C4	2-42	2-32	141250000	False			True	False	2.1497684083033213
C5	2-42	2-32			VB 4.5kb	16000	True	True	1.3481112841980796	78362613.1987789	1253801811180.4624
C6	2-42	2-32			VB 4.5kb	16000	True	True	1.312863555472706	71266402.32622688	1140262437219.63
C7	2-44	2-32	35312500	False			True	False	1.9890015477429315
C8	2-44	2-32	35312500	False			True	False	2.0524559696402407
C9	2-44	2-32			VB 4.5kb	256000	True	False	2.7386223168629695	58827419.56841781	15059819409514.959
C10	2-44	2-32			VB 4.5kb	256000	True	False	2.698561962184781	57274004.613226674	14662145180986.03
D3	2-42	2-32	282500000	False			True	False	2.147935992424174
D4	2-42	2-32	282500000	False			True	False	2.226059075354726
D5	2-42	2-32			VB 4.5kb	8000	True	True	1.6996581748450683	153471217.26097453	1227769738087.7961
D6	2-42	2-32			VB 4.5kb	8000	True	True	2.045273111881827	234607327.39612105	1876858619168.9685
D7	2-44	2-32	70625000	False			True	False	3.111549594268602
D8	2-44	2-32	70625000	False			True	False	3.1488310346134143
D9	2-44	2-32			VB 4.5kb	128000	True	False	3.4627854884940694	90118998.4804012	11535231805491.354
D10	2-44	2-32			VB 4.5kb	128000	True	False	3.746280784916459	104418384.93424535	13365553271583.404
E3	2-42	2-32	565000000	False			True	False	2.598364065855682
E4	2-42	2-32	565000000	False			True	False	3.1825275887356774
E5	2-42	2-32			VB 4.5kb	4000	True	True	2.108451460770086	250222426.52581695	1000889706103.2678
E6	2-42	2-32			VB 4.5kb	4000	True	True	2.132942838258171	256342133.63083038	1025368534523.3215
E7	2-44	2-32	141250000	False			True	False	4.258268588631022
E8	2-44	2-32	141250000	False			True	False	4.119616673442346
E9	2-44	2-32			VB 4.5kb	64000	True	False	5.240988792694235	212923910.63764995	13627130280809.598
E10	2-44	2-32			VB 4.5kb	64000	True	False	5.25891962309101	214734560.9520128	13743011900928.82
F3	2-42	2-32	1130000000	False			True	False	4.728535453372836
F4	2-42	2-32	1130000000	False			True	False	4.754411041201798
F5	2-42	2-32			VB 4.5kb	2000	True	False	3.4730442762281575	656054124.5998508	1312108249199.7017
F6	2-42	2-32			VB 4.5kb	2000	True	False	3.1968044622971266	561883615.2931722	1123767230586.3445
F7	2-44	2-32	282500000	False			True	False	6.1141842215696585
F8	2-44	2-32	282500000	False			True	False	5.9619755107481005
F9	2-44	2-32			VB 4.5kb	32000	True	True	6.225270219411877	346875896.98630756	11100028703561.842
F10	2-44	2-32			VB 4.5kb	32000	True	True	6.951114988703882	529948967.02862036	16958366944915.852
G3	2-42	2-32	2260000000	False			True	False	5.986038255485467
G4	2-42	2-32	2260000000	False			True	False	6.387780874978668
G5	2-42	2-32			VB 4.5kb	1000	True	False	4.667484068913622	1166672900.9394746	1166672900939.4746
G6	2-42	2-32			VB 4.5kb	1000	True	False	4.5030105682029395	1083766161.610285	1083766161610.285
G7	2-44	2-32	565000000	False			True	False	6.779726882415778
G8	2-44	2-32	565000000	False			True	False	7.020604824536805
G9	2-44	2-32			VB 4.5kb	16000	True	True	8.305912168610366
G10	2-44	2-32			VB 4.5kb	16000	True	True	8.349581674276868
H3	2-42	2-32	4520000000	False			True	False	7.4480219597831665
H4	2-42	2-32	4520000000	False			True	False	6.900990923987489
H5	2-42	2-32			VB 4.5kb	500	True	False	6.2658365079135905	2407449472.7340674	1203724736367.0337
H6	2-42	2-32			VB 4.5kb	500	True	False	6.193379361475902	2321748733.4328895	1160874366716.4448
H7	2-44	2-32	1130000000	False			True	False	8.044388453714598
H8	2-44	2-32	1130000000	False			True	False	7.79442784364195
H9	2-44	2-32			VB 4.5kb	8000	True	True	9.058244139372656
H10	2-44	2-32			VB 4.5kb	8000	True	True	9.475450655833924
