## Supplementary File S3 for "Nanoneedle-Enabled Quantification of rAAV9 Capsid and Genome Integrity Reveals a Truncation Hotspot Locus in a 4.5 kb Transgene": 20250408_VB_probe_walk_experiment_T39_2-25_and_2-47_2-48_2-49.csv

Sensor	Target	Concentration	IsSpike	SampleId	DilutionFactor	AnalysisSuccessful	Excluded	NanoUnits	PredictedConcentration	UndilutedConcentration
A1	2-25	2-47	0	False			True	False	0.7363755036001507
A2	2-25	2-47	0	False			True	False	0.7740243998185874
A3	2-25	2-47			VB 4.5kb	1024000	True	True	2.12108844363449	40540759.65154268	41513737883179.7
A4	2-25	2-47			VB 4.5kb	1024000	True	True	2.0972673568059923	39550586.840908796	40499800925090.61
A5	2-25	2-48	0	False			True	False	0.8680684286631594
A6	2-25	2-48	0	False			True	False	0.8229416350860652
A7	2-25	2-48			VB 4.5kb	256000	True	True	1.2905592465647033
A8	2-25	2-48			VB 4.5kb	256000	True	True	1.3745541114961366
A9	2-25	2-49	0	False			True	False	0.8085215412141392
A10	2-25	2-49	0	False			True	False	0.7691506225523104
A11	2-25	2-49			VB 4.5kb	256000	True	True	1.0218244306046653
A12	2-25	2-49			VB 4.5kb	256000	True	True	1.049750440533733
B1	2-25	2-47	35312500	False			True	False	2.050048784070485
B2	2-25	2-47	35312500	False			True	False	1.8884406834023755
B3	2-25	2-47			VB 4.5kb	512000	True	True	3.063290001643871	86439513.18055363	44257030748443.46
B4	2-25	2-47			VB 4.5kb	512000	True	True	2.8857945434552374	76770079.39093812	39306280648160.32
B5	2-25	2-48	8828125	False			True	False	1.5366285315851815
B6	2-25	2-48	8828125	False			True	False	1.590848618817648
B7	2-25	2-48			VB 4.5kb	128000	True	True	1.7307117672897798	12939667.276831988	1656277411434.4944
B8	2-25	2-48			VB 4.5kb	128000	True	True	1.7835747185037443	14002010.60518567	1792257357463.7659
B9	2-25	2-49	17656250	False			True	False	1.3813567115531247
B10	2-25	2-49	17656250	False			True	False	1.3032736927289912
B11	2-25	2-49			VB 4.5kb	128000	True	True	1.195414511051115
B12	2-25	2-49			VB 4.5kb	128000	True	True	1.0479047050530346
C1	2-25	2-47	70625000	False			True	False	2.793329719288058
C2	2-25	2-47	70625000	False			True	False	2.913142623036183
C3	2-25	2-47			VB 4.5kb	256000	True	False	4.11192018843311	154343936.70214382	39512047795748.82
C4	2-25	2-47			VB 4.5kb	256000	True	False	3.8850332589699947	137971668.5213833	35320747141474.125
C5	2-25	2-48	17656250	False			True	False	1.8886812064468779
C6	2-25	2-48	17656250	False			True	False	1.951527733650984
C7	2-25	2-48			VB 4.5kb	64000	True	True	2.2538697515201824	24471061.563294165	1566147940050.8267
C8	2-25	2-48			VB 4.5kb	64000	True	True	2.3671080400005344	27260060.651104856	1744643881670.7107
C9	2-25	2-49	35312500	False			True	False	1.970409405341405
C10	2-25	2-49	35312500	False			True	False	1.7873460358696902
C11	2-25	2-49			VB 4.5kb	64000	True	True	1.4821485224391857	24019280.906296823	1537233978002.9966
C12	2-25	2-49			VB 4.5kb	64000	True	True	1.5304543063333274	25969798.51154159	1662067104738.6619
D1	2-25	2-47	141250000	False			True	False	3.929249370980901
D2	2-25	2-47	141250000	False			True	False	3.9599777255050683
D3	2-25	2-47			VB 4.5kb	128000	True	False	4.8224591112168245	212647473.7557532	27218876640736.41
D4	2-25	2-47			VB 4.5kb	128000	True	False	5.048249428281896	233698600.186019	29913420823810.434
D5	2-25	2-48	35312500	False			True	False	2.752828432393935
D6	2-25	2-48	35312500	False			True	False	2.7598677427025873
D7	2-25	2-48			VB 4.5kb	32000	True	False	3.231862399971707	52086814.6102856	1666778067529.1392
D8	2-25	2-48			VB 4.5kb	32000	True	False	3.2420323583147823	52417814.398649536	1677370060756.7852
D9	2-25	2-49	70625000	False			True	False	2.53436373648193
D10	2-25	2-49	70625000	False			True	False	2.5341526000905987
D11	2-25	2-49			VB 4.5kb	32000	True	True	1.990546659752961	45536733.2405271	1457175463696.8672
D12	2-25	2-49			VB 4.5kb	32000	True	True	1.9030117234687487	41671465.761934705	1333486904381.9106
E1	2-25	2-47	282500000	False			True	False	5.443969193293954
E2	2-25	2-47	282500000	False			True	False	5.367220892435739
E3	2-25	2-47			VB 4.5kb	64000	True	False	6.856825058114243	466281793.27459854	29842034769574.305
E4	2-25	2-47			VB 4.5kb	64000	True	False	6.695125271888461	439323248.53153527	28116687906018.258
E5	2-25	2-48	70625000	False			True	False	3.8389427822722957
E6	2-25	2-48	70625000	False			True	False	3.5452057360688602
E7	2-25	2-48			VB 4.5kb	16000	True	False	4.7670327967973245	114694554.19866388	1835112867178.622
E8	2-25	2-48			VB 4.5kb	16000	True	False	4.498971505446323	101663269.00555627	1626612304088.9004
E9	2-25	2-49	141250000	False			True	False	3.450430099460793
E10	2-25	2-49	141250000	False			True	False	3.446010996261228
E11	2-25	2-49			VB 4.5kb	16000	True	False	2.7984954281050243	84805163.08079623	1356882609292.7397
E12	2-25	2-49			VB 4.5kb	16000	True	False	3.0395714021636087	97952039.65562458	1567232634489.9934
F1	2-25	2-47	565000000	False			True	False	7.677177551395382
F2	2-25	2-47	565000000	False			True	False	7.173682657340548
F3	2-25	2-47			VB 4.5kb	32000	True	False	8.70352357119205	966147285.1845043	30916713125904.137
F4	2-25	2-47			VB 4.5kb	32000	True	False	9.06349443452774	1150203539.7167401	36806513270935.69
F5	2-25	2-48	141250000	False			True	False	5.274009638000021
F6	2-25	2-48	141250000	False			True	False	5.141595172501352
F7	2-25	2-48			VB 4.5kb	8000	True	False	6.377735513775157	222430834.30522892	1779446674441.8313
F8	2-25	2-48			VB 4.5kb	8000	True	False	6.5745230938638555	240617076.87867135	1924936615029.3708
F9	2-25	2-49	282500000	False			True	False	5.549223355988462
F10	2-25	2-49	282500000	False			True	False	5.841073336180231
F11	2-25	2-49			VB 4.5kb	8000	True	False	4.092291565842136	165526950.2903633	1324215602322.9065
F12	2-25	2-49			VB 4.5kb	8000	True	False	4.147493546045337	169626019.56962293	1357008156556.9834
G1	2-25	2-47	1130000000	False			True	False	9.013205173445437
G2	2-25	2-47	1130000000	False			True	False	9.104052244920362
G3	2-25	2-47			VB 4.5kb	16000	True	False	9.271626932490287	1288118410.944802	20609894575116.832
G4	2-25	2-47			VB 4.5kb	16000	True	False	10.152703676292212
G5	2-25	2-48	282500000	False			True	False	7.328522935311773
G6	2-25	2-48	282500000	False			True	False	6.758415343600518
G7	2-25	2-48			VB 4.5kb	4000	True	False	7.943943001667606	433733227.3227946	1734932909291.1785
G8	2-25	2-48			VB 4.5kb	4000	True	False	8.797509118059867
G9	2-25	2-49	565000000	False			True	False	7.062090933916841
G10	2-25	2-49	565000000	False			True	False	6.631514540477604
G11	2-25	2-49			VB 4.5kb	4000	True	False	5.525199843441394	299698612.53161794	1198794450126.4717
G12	2-25	2-49			VB 4.5kb	4000	True	False	5.800511017648459	334811840.7012954	1339247362805.1814
H1	2-25	2-47	2260000000	False			True	False	9.711677683287036
H2	2-25	2-47	2260000000	False			True	False	10.196550524138232
H3	2-25	2-47			VB 4.5kb	8000	True	False	9.761508131630876	1807115305.5702329	14456922444561.863
H4	2-25	2-47			VB 4.5kb	8000	True	False	10.930482463419754
H5	2-25	2-48	565000000	False			True	False	8.424750183305708
H6	2-25	2-48	565000000	False			True	False	8.396283980436278
H7	2-25	2-48			VB 4.5kb	2000	True	False	9.164841090337895
H8	2-25	2-48			VB 4.5kb	2000	True	False	9.601451048745401
H9	2-25	2-49	1130000000	False			True	False	8.034226253679703
H10	2-25	2-49	1130000000	False			True	False	8.224630303387402
H11	2-25	2-49			VB 4.5kb	2000	True	False	7.436698769573815	707523277.0697768	1415046554139.5535
H12	2-25	2-49			VB 4.5kb	2000	True	False	7.15326908386521	607473955.6292644	1214947911258.5288
