## Supplementary File S3 for "Nanoneedle-Enabled Quantification of rAAV9 Capsid and Genome Integrity Reveals a Truncation Hotspot Locus in a 4.5 kb Transgene": 20250418_AAV9_4.5kb_capsid_measurement.csv

Sensor	Target	Concentration	IsSpike	SampleId	DilutionFactor	AnalysisSuccessful	Excluded	NanoUnits	PredictedConcentration	UndilutedConcentration
A1	AAV9	0	False			True	False	0.579484029548612
A2	AAV9	3593750	False			True	False	0.6828870976506198
A3	AAV9	7187500	False			True	False	1.5365297191152225
A4	AAV9	14375000	False			True	False	1.3660163217204306
A5	AAV9	28750000	False			True	False	1.9244906016624546
A6	AAV9	57500000	False			True	False	2.5158773073685357
A7	AAV9	115000000	False			True	False	3.460882308520589
A8	AAV9	230000000	False			True	False	4.980315967371103
A9	AAV9	460000000	False			True	False	6.608084318285622
A10	AAV9	920000000	False			True	False	8.653091977152942
A11	AAV9	1840000000	False			True	False	10.376968776368702
A12	AAV9	3680000000	False			True	False	11.800361669125168
B1	AAV9	0	False			True	False	0.5856042361304182
B2	AAV9	3593750	False			True	False	0.6516461299439902
B3	AAV9	7187500	False			True	False	0.8688909430875569
B4	AAV9	14375000	False			True	False	1.2394781749675348
B5	AAV9	28750000	False			True	False	1.929394432383307
B6	AAV9	57500000	False			True	False	2.346083493446188
B7	AAV9	115000000	False			True	False	3.5542263065933017
B8	AAV9	230000000	False			True	False	4.803414290028442
B9	AAV9	460000000	False			True	False	6.323886636894469
B10	AAV9	920000000	False			True	False	8.680691601514235
B11	AAV9	1840000000	False			True	False	10.2348207832868
B12	AAV9	3680000000	False			True	False	11.920349888232693
C7	AAV9			VB 4.5 kb	320000	True	False	3.5384828574552847	101926598.56794474	32616511541742.316
C8	AAV9			VB 4.5 kb	160000	True	False	4.782206803979607	197339947.07140294	31574391531424.47
C9	AAV9			VB 4.5 kb	80000	True	False	6.853676799868301	467022856.71202207	37361828536961.766
C10	AAV9			VB 4.5 kb	40000	True	False	7.9382585334911235	701216144.2033733	28048645768134.934
C11	AAV9			VB 4.5 kb	20000	True	False	10.481915704234014	1953549511.380766	39070990227615.32
C12	AAV9			VB 4.5 kb	10000	True	False	12.031679538784964
D7	AAV9			VB 4.5 kb	320000	True	False	3.9433175998496144	128924427.53676496	41255816811764.79
D8	AAV9			VB 4.5 kb	160000	True	False	5.3268798061810765	252319199.23377848	40371071877404.555
D9	AAV9			VB 4.5 kb	80000	True	False	6.638497192964186	430056983.29708755	34404558663767.004
D10	AAV9			VB 4.5 kb	40000	True	False	8.255866936403496	789327559.1984631	31573102367938.523
D11	AAV9			VB 4.5 kb	20000	True	False	10.431306184948019	1907252305.9793952	38145046119587.91
D12	AAV9			VB 4.5 kb	10000	True	False	11.242310338159584	2936209216.983292	29362092169832.92
E1	AAV9	0	False			True	False	0.6933969857904234
E2	AAV9	3593750	False			True	False	0.8420956611982675
E3	AAV9	7187500	False			True	False	1.1601058445335937
E4	AAV9	14375000	False			True	False	1.9517419065439132
E5	AAV9	28750000	False			True	False	2.164163507689065
E6	AAV9	57500000	False			True	False	2.8283537548101925
E7	AAV9	115000000	False			True	False	3.9238206513963063
E8	AAV9	230000000	False			True	False	5.612464033021251
E9	AAV9	460000000	False			True	False	7.025663685566816
E10	AAV9	920000000	False			True	False	8.70260511564119
E11	AAV9	1840000000	False			True	False	10.324303479245273
E12	AAV9	3680000000	False			True	False	11.5033009324494
F1	AAV9	0	False			True	False	0.6828327023573758
F2	AAV9	3593750	False			True	False	0.8639244668859293
F3	AAV9	7187500	False			True	False	1.6315458215052836
F4	AAV9	14375000	False			True	False	1.7667675857399407
F5	AAV9	28750000	False			True	False	2.4709040216727187
F6	AAV9	57500000	False			True	False	2.8703504736879046
F7	AAV9	115000000	False			True	False	3.7236560444329734
F8	AAV9	230000000	False			True	False	5.3296509587695216
F9	AAV9	460000000	False			True	False	6.754216409503742
F10	AAV9	920000000	False			True	False	9.46294418523959
F11	AAV9	1840000000	False			True	False	9.918624497773385
F12	AAV9	3680000000	False			True	False	11.231535202721954
G7	AAV9			VB 4.5 kb	320000	True	False	3.879138881862432	124401978.41328035	39808633092249.71
G8	AAV9			VB 4.5 kb	160000	True	False	5.4226058111117945	262971706.22309285	42075472995694.86
G9	AAV9			VB 4.5 kb	80000	True	False	7.422215051746849	578613230.1002381	46289058408019.05
G10	AAV9			VB 4.5 kb	40000	True	False	8.59040338958932	894967128.7172742	35798685148690.97
G11	AAV9			VB 4.5 kb	20000	True	False	10.435918097897737	1911402888.6488264	38228057772976.52
G12	AAV9			VB 4.5 kb	10000	True	False	10.896164615057613	2407602588.855359	24076025888553.59
H7	AAV9			VB 4.5 kb	320000	True	False	3.949235446849768	129346183.76085044	41390778803472.14
H8	AAV9			VB 4.5 kb	160000	True	False	5.10146685610997	228442168.61561176	36550746978497.88
H9	AAV9			VB 4.5 kb	80000	True	False	6.801567072629056	457828406.6795044	36626272534360.35
H10	AAV9			VB 4.5 kb	40000	True	False	8.94158866156266	1023103096.8065845	40924123872263.38
H11	AAV9			VB 4.5 kb	20000	True	False	10.50067555638903	1971140643.2619762	39422812865239.52
H12	AAV9			VB 4.5 kb	10000	True	False	11.43413342130372	3323960369.724562	33239603697245.62
