## Supplementary File S3 for "Nanoneedle-Enabled Quantification of rAAV9 Capsid and Genome Integrity Reveals a Truncation Hotspot Locus in a 4.5 kb Transgene": 20250603_2-43_2-49_titer.csv

Sensor	Target	Concentration	IsSpike	SampleId	DilutionFactor	AnalysisSuccessful	Excluded	NanoUnits	PredictedConcentration	UndilutedConcentration
A1	VB 2-43 2-49	4520000000	False			True	False	9.742309162794763
A2	VB 2-43 2-49	2260000000	False			True	False	10.642167755228742
A3	VB 2-43 2-49	1130000000	False			True	False	11.054767093372963
A4	VB 2-43 2-49	565000000	False			True	False	10.1244363585732
A5	VB 2-43 2-49	282500000	False			True	False	7.5090485779370075
A6	VB 2-43 2-49	141250000	False			True	False	5.913586391769452
A7	VB 2-43 2-49	70625000	False			True	False	4.449241948719189
A8	VB 2-43 2-49	35312500	False			True	False	2.75308048616613
A9	VB 2-43 2-49	17656250	False			True	False	2.060153270672853
A10	VB 2-43 2-49	8828125	False			True	False	1.527474985553003
A11	VB 2-43 2-49	4414062	False			True	False	1.296767617585624
A12	VB 2-43 2-49	0	False			True	False	0.9806731008566837
B1	VB 2-43 2-49	4520000000	False			True	False	11.234044044117157
B2	VB 2-43 2-49	2260000000	False			True	False	11.282409402936445
B3	VB 2-43 2-49	1130000000	False			True	False	10.981271220141533
B4	VB 2-43 2-49	565000000	False			True	False	9.6996439400653
B5	VB 2-43 2-49	282500000	False			True	False	7.450758466157955
B6	VB 2-43 2-49	141250000	False			True	False	5.448860482884072
B7	VB 2-43 2-49	70625000	False			True	False	3.9678572408655057
B8	VB 2-43 2-49	35312500	False			True	True	1.4756950514062892
B9	VB 2-43 2-49	17656250	False			True	False	2.1061625143581733
B10	VB 2-43 2-49	8828125	False			True	False	1.5651495454399131
B11	VB 2-43 2-49	4414062	False			True	False	1.1524293048662462
B12	VB 2-43 2-49	0	False			True	False	0.9966850232511192
C1	VB 2-43 2-49			VB 4.5kb	500	True	False	11.648136655448885
C2	VB 2-43 2-49			VB 4.5kb	1000	True	False	11.484938950243265
C3	VB 2-43 2-49			VB 4.5kb	2000	True	False	10.988152571177519
C4	VB 2-43 2-49			VB 4.5kb	4000	True	False	10.548322236293473	963351664.6444899	3853406658577.9595
C5	VB 2-43 2-49			VB 4.5kb	8000	True	False	10.5660019920474	981122405.3302336	7848979242641.868
C6	VB 2-43 2-49			VB 4.5kb	16000	True	False	9.651914423911993	549198693.0945579	8787179089512.926
C7	VB 2-43 2-49			VB 4.5kb	32000	True	False	8.11037729418485	309320357.3943244	9898251436618.38
C8	VB 2-43 2-49			VB 4.5kb	64000	True	False	5.087548462538759	112714302.38832235	7213715352852.631
C9	VB 2-43 2-49			VB 4.5kb	128000	True	False	3.795223078709572	64969028.22135931	8316035612333.992
C10	VB 2-43 2-49			VB 4.5kb	256000	True	False	2.7989356036620587	36160639.90729277	9257123816266.95
C11	VB 2-43 2-49			VB 4.5kb	512000	True	False	0.9591900083975624
C12	VB 2-43 2-49			VB 4.5kb	1024000	True	False	1.6816119912987748	10866525.015654314	11127321616030.018
D1	VB 2-43 2-49			VB 4.5kb	500	True	False	11.434671732973284
D2	VB 2-43 2-49			VB 4.5kb	1000	True	False	10.877856349193149	2181275403.370901	2181275403370.9011
D3	VB 2-43 2-49			VB 4.5kb	2000	True	False	10.570220069161445	985512943.7342733	1971025887468.5466
D4	VB 2-43 2-49			VB 4.5kb	4000	True	False	10.492676228603058	913154817.3377926	3652619269351.1704
D5	VB 2-43 2-49			VB 4.5kb	8000	True	False	9.92196865649043	625667882.1290969	5005343057032.775
D6	VB 2-43 2-49			VB 4.5kb	16000	True	False	9.032978937663302	426536776.01544225	6824588416247.076
D7	VB 2-43 2-49			VB 4.5kb	32000	True	False	7.802158905215602	279689927.16855824	8950077669393.863
D8	VB 2-43 2-49			VB 4.5kb	64000	True	False	5.089225234893669	112785416.9254248	7218266683227.1875
D9	VB 2-43 2-49			VB 4.5kb	128000	True	False	3.7528758062075234	63616332.33461617	8142890538830.87
D10	VB 2-43 2-49			VB 4.5kb	256000	True	False	2.720136497704437	34137580.960648276	8739220725925.959
D11	VB 2-43 2-49			VB 4.5kb	512000	True	False	0.572205493738662
D12	VB 2-43 2-49			VB 4.5kb	1024000	True	False	1.088628324932907
